# Diploid genome assembly of human fibroblast cell lines enables clone specific variant calling, improved read mapping and accurate phasing

**DOI:** 10.1101/2025.04.15.648829

**Authors:** T. Rhyker Ranallo-Benavidez, Yue Hao, Emilia Volpe, Maryam Jehangir, Noelle Fukushima, Ogechukwu Mbegbu, Rebecca Reiman, Jessica Molnar, Danyael Murphy, Dorothy Marie Paredes, Shukmei Wong, Kara Karaniuk, Stephanie Buchholtz, Jonathan Keats, Mitchell J. Machiela, Mikhail Kolmogorov, Benedict Paten, Simona Giunta, Floris P. Barthel

**Author notes:** These authors contributed equally to this work (T. Rhyker Ranallo-Benavidez, Yue Hao).

## Abstract

Human cell lines are fundamental tools in biomedical research and are widely used in disease modeling, drug development, and many other domains. Here, we present chromosome-level, phased diploid genome assemblies of two popular human cell lines: the BJ foreskin fibroblast line and the IMR-90 fetal lung fibroblast line. Our high-quality assemblies, generated using long-read and Hi-C sequencing data, reveal substantial structural variation, including more than 50,000 insertions, deletions, duplications, and inversions compared to the recent T2T-CHM13v2.0 reference. Our assemblies provide detailed maps of genetic variation, enabling more accurate variant calling and the ability to phase reads when using newly generated or historical sequencing data on these cell lines or their derivatives. All assemblies and associated data have been made available as a resource for the research community. We envision that diploid genome assembly will become a cornerstone approach for personalized medicine in the near future.
