## Supplementary Tables 1-3 for "Diploid genome assembly of human fibroblast cell lines enables clone specific variant calling, improved read mapping and accurate phasing"

### Sheet: Supplementary Table 1
Supplementary Table 1: Assembly statistics for the pre-curation assemblies. The assembled bases, gap bases, and scaffold NG50s were calculated using gfastats. The QV and completeness were calculated using Merqury with publicly available Illumina data. The T2T-CHM13v2.0 gene annotation was lifted off to each pre-curation assembly haplotype using Liftoff. The repeat content was calculated using Rep…
Summary	BJ hap1	BJ hap2	IMR-90 hap1	IMR-90 hap2
Assembled bases (bp)	2918456124	3010893925	3008354799	3038973986
Gap bases (bp)	2461149	1572956	1577895	1693070
Scaffold NG50 (bp)	135129960	135084439	137890241	145381971
Scaffold LG50 (bp)	10	10	9	9
GC content	0.4085	0.4083	0.4085	0.4082
Telomeres	43	35	44	42
Merqury QV (k=21)	62.87	62.05	53.48	53.45
Merqury Completeness (k=21)	0.9946		0.9946
T2T-CHM13v2.0 Liftoff genes	60791	62267	62359	62467
T2T-CHM13v2.0 Liftoff protein coding genes	19199	19912	19911	19825
Percent Repeats	0.5423	0.5418	0.5417	0.541
Repeat Bases (bp)	1582806580	1631341267	1578609394	1623456199
LINE	0.2043	0.2125	0.2045	0.2129
SINE	0.1301	0.13	0.1303	0.1302
LTR	0.0897	0.091	0.0898	0.0911
Satellite	0.0505	0.0436	0.0494	0.0422
DNA	0.0366	0.0371	0.0367	0.0372
Simple repeat	0.024	0.0207	0.0239	0.0205
Low complexity	0.002	0.002	0.002	0.002
Retroposon	0.0024	0.0025	0.0024	0.0024
rRNA	0.0001	0.0001	0.0001	0.0001

### Sheet: Supplementary Table 2
Supplementary Table 2: Status of completeness
		BJ pre-curation					BJ post-curation					IMR-90 pre-curation					IMR-90 post-curation
Chromosome	Hap	Complete Chromosome	Complete Arm	Partial Arm	Centromere	Marker	Complete Chromosome	Complete Arm	Partial Arm	Centromere	Marker	Complete Chromosome	Complete Arm	Partial Arm	Centromere	Marker	Complete Chromosome	Complete Arm	Partial Arm	Centromere	Marker
chr1	hap1	0	2	0	1	0	1	0	0	0	0	0	1	1	0	2	0	1	0	0	0
chr1	hap2	0	2	0	1	0	1	0	0	0	0	1	0	0	0	0	1	0	0	0	0
chr1	unassigned	0	0	0	2	0	n/a	n/a	n/a	n/a	n/a	0	0	0	0	0	n/a	n/a	n/a	n/a	n/a
chr2	hap1	0	1	0	0	0	0	1	0	0	0	1	0	0	0	0	1	0	0	0	0
chr2	hap2	0	1	0	0	0	0	1	0	0	0	1	0	0	0	0	1	0	0	0	0
chr2	unassigned	0	0	2	0	0	n/a	n/a	n/a	n/a	n/a	0	0	0	0	0	n/a	n/a	n/a	n/a	n/a
chr3	hap1	0	2	0	0	0	1	0	0	0	0	1	0	0	0	0	1	0	0	0	0
chr3	hap2	0	1	1	0	0	0	1	0	0	0	1	0	0	0	0	1	0	0	0	0
chr3	unassigned	0	0	0	1	0	n/a	n/a	n/a	n/a	n/a	0	0	0	0	1	n/a	n/a	n/a	n/a	n/a
chr4	hap1	0	1	0	2	2	0	1	0	0	0	1	0	0	0	0	1	0	0	0	0
chr4	hap2	1	0	0	0	0	1	0	0	0	0	0	1	0	0	0	0	1	0	0	0
chr4	unassigned	0	0	0	0	0	n/a	n/a	n/a	n/a	n/a	0	0	0	0	0	n/a	n/a	n/a	n/a	n/a
chr5	hap1	1	0	0	0	0	1	0	0	0	0	1	0	0	0	0	1	0	0	0	0
chr5	hap2	1	0	0	0	0	1	0	0	0	0	1	0	0	0	0	1	0	0	0	0
chr5	unassigned	0	0	0	0	0	n/a	n/a	n/a	n/a	n/a	0	0	0	0	0	n/a	n/a	n/a	n/a	n/a
chr6	hap1	1	0	0	0	0	1	0	0	0	0	1	0	0	1	0	1	0	0	0	0
chr6	hap2	1	0	0	0	0	1	0	0	0	0	1	0	0	0	0	1	0	0	0	0
chr6	unassigned	0	0	0	0	0	n/a	n/a	n/a	n/a	n/a	0	0	0	1	0	n/a	n/a	n/a	n/a	n/a
chr7	hap1	1	0	0	0	0	1	0	0	0	0	1	0	0	0	0	1	0	0	0	0
chr7	hap2	1	0	0	0	0	1	0	0	0	0	1	0	0	0	0	1	0	0	0	0
chr7	unassigned	0	0	0	0	1	n/a	n/a	n/a	n/a	n/a	0	0	0	0	0	n/a	n/a	n/a	n/a	n/a
chr8	hap1	1	0	0	0	0	1	0	0	0	0	1	0	0	0	0	1	0	0	0	0
chr8	hap2	0	1	0	0	0	1	0	0	0	0	1	0	0	0	0	1	0	0	0	0
chr8	unassigned	0	0	2	0	0	n/a	n/a	n/a	n/a	n/a	0	0	0	0	0	n/a	n/a	n/a	n/a	n/a
chr9	hap1	1	0	0	0	0	1	0	0	0	0	1	0	0	0	0	1	0	0	0	0
chr9	hap2	0	1	0	0	0	0	1	0	0	0	1	0	0	0	0	1	0	0	0	0
chr9	unassigned	0	0	0	0	3	n/a	n/a	n/a	n/a	n/a	0	0	0	0	0	n/a	n/a	n/a	n/a	n/a
chr10	hap1	0	1	0	0	0	1	0	0	0	0	0	1	0	0	0	0	1	0	0	0
chr10	hap2	0	1	0	0	0	1	0	0	0	0	0	1	0	0	0	0	1	0	0	0
chr10	unassigned	0	0	0	0	3	n/a	n/a	n/a	n/a	n/a	0	0	0	0	2	n/a	n/a	n/a	n/a	n/a
chr11	hap1	1	0	0	0	0	1	0	0	0	0	1	0	0	0	0	1	0	0	0	0
chr11	hap2	1	0	0	0	0	1	0	0	0	0	1	0	0	0	0	1	0	0	0	0
chr11	unassigned	0	0	0	0	0	n/a	n/a	n/a	n/a	n/a	0	0	0	0	1	n/a	n/a	n/a	n/a	n/a
chr12	hap1	1	0	0	0	0	1	0	0	0	0	1	0	0	0	0	1	0	0	0	0
chr12	hap2	1	0	0	0	0	1	0	0	0	0	1	0	0	0	0	1	0	0	0	0
chr12	unassigned	0	0	0	0	2	n/a	n/a	n/a	n/a	n/a	0	0	0	0	0	n/a	n/a	n/a	n/a	n/a
chr13	hap1	0	1	0	0	0	0	1	0	0	0	0	1	0	0	0	0	1	0	0	0
chr13	hap2	0	1	0	0	0	0	1	0	0	0	1	0	0	0	0	1	0	0	0	0
chr13	unassigned	0	0	0	1	0	n/a	n/a	n/a	n/a	n/a	0	0	0	1	0	n/a	n/a	n/a	n/a	n/a
chr14	hap1	0	1	0	0	0	0	1	0	0	0	0	1	0	2	0	0	1	0	0	0
chr14	hap2	0	1	0	1	0	0	1	0	0	0	0	1	0	0	0	0	1	0	0	0
chr14	unassigned	0	0	0	0	0	n/a	n/a	n/a	n/a	n/a	0	0	0	1	0	n/a	n/a	n/a	n/a	n/a
chr15	hap1	0	1	0	1	0	0	1	0	0	0	1	0	0	0	0	1	0	0	0	0
chr15	hap2	0	1	0	1	0	0	1	0	0	0	0	1	0	1	0	0	1	0	0	0
chr15	unassigned	0	0	0	6	1	n/a	n/a	n/a	n/a	n/a	0	0	0	0	0	n/a	n/a	n/a	n/a	n/a
chr16	hap1	1	0	0	0	0	1	0	0	0	0	1	0	0	0	0	1	0	0	0	0
chr16	hap2	1	0	0	0	0	1	0	0	0	0	0	1	0	0	0	1	0	0	0	0
chr16	unassigned	0	0	0	0	0	n/a	n/a	n/a	n/a	n/a	0	0	0	0	1	n/a	n/a	n/a	n/a	n/a
chr17	hap1	1	0	0	0	0	1	0	0	0	0	1	0	0	0	0	1	0	0	0	0
chr17	hap2	1	0	0	0	0	1	0	0	0	0	1	0	0	0	0	1	0	0	0	0
chr17	unassigned	0	0	0	0	0	n/a	n/a	n/a	n/a	n/a	0	0	0	0	0	n/a	n/a	n/a	n/a	n/a
chr18	hap1	1	0	0	0	0	1	0	0	0	0	1	0	0	0	0	1	0	0	0	0
chr18	hap2	1	0	0	0	0	1	0	0	0	0	1	0	0	0	0	1	0	0	0	0
chr18	unassigned	0	0	0	0	0	n/a	n/a	n/a	n/a	n/a	0	0	0	0	0	n/a	n/a	n/a	n/a	n/a
chr19	hap1	0	1	0	0	0	0	1	0	0	0	1	0	0	0	0	1	0	0	0	0
chr19	hap2	0	1	0	0	0	0	1	0	0	0	1	0	0	0	0	1	0	0	0	0
chr19	unassigned	0	0	0	0	0	n/a	n/a	n/a	n/a	n/a	0	0	0	0	0	n/a	n/a	n/a	n/a	n/a
chr20	hap1	0	1	1	0	0	0	1	0	0	0	1	0	0	0	0	1	0	0	0	0
chr20	hap2	0	1	1	0	0	1	0	0	0	0	0	2	0	0	0	1	0	0	0	0
chr20	unassigned	0	0	0	1	3	n/a	n/a	n/a	n/a	n/a	0	0	0	0	0	n/a	n/a	n/a	n/a	n/a
chr21	hap1	0	1	0	0	0	0	1	0	0	0	0	1	0	0	0	0	1	0	0	0
chr21	hap2	0	1	0	0	0	0	1	0	0	0	1	0	0	0	0	1	0	0	0	0
chr21	unassigned	0	0	0	0	0	n/a	n/a	n/a	n/a	n/a	0	0	0	0	0	n/a	n/a	n/a	n/a	n/a
chr22	hap1	1	0	0	2	0	1	0	0	0	0	0	1	0	1	0	0	1	0	0	0
chr22	hap2	0	0	1	0	1	0	1	0	0	0	1	0	0	1	0	1	0	0	0	0
chr22	unassigned	0	0	0	2	0	n/a	n/a	n/a	n/a	n/a	0	0	0	1	0	n/a	n/a	n/a	n/a	n/a
chrX	hap1	0	0	0	0	0	n/a	n/a	n/a	n/a	n/a	1	0	0	0	0	1	0	0	0	0
chrX	hap2	1	0	0	0	0	1	0	0	0	0	1	0	0	0	0	1	0	0	0	0
chrX	unassigned	0	0	0	0	0	n/a	n/a	n/a	n/a	n/a	0	0	0	0	0	n/a	n/a	n/a	n/a	n/a
chrY	hap1	1	0	0	0	0	1	0	0	0	0	0	0	0	0	0	n/a	n/a	n/a	n/a	n/a
chrY	hap2	0	0	0	0	0	n/a	n/a	n/a	n/a	n/a	0	0	0	0	0	n/a	n/a	n/a	n/a	n/a
chrY	unassigned	0	0	0	0	0	n/a	n/a	n/a	n/a	n/a	0	0	0	0	0	n/a	n/a	n/a	n/a	n/a

### Sheet: Supplementary Table 3
Supplementary Table 3: Percentage of properly phased read pairs by aligning
BJ	illumina	not properly mapped	5825729	0.0119865
BJ	illumina	properly mapped to sex chromosomes	16290083	0.0335169
BJ	illumina	phased as hap1	55015394	0.113194
BJ	illumina	phased as hap2	57728090	0.118776	0.23197
BJ	illumina	homozygous	351166675	0.722527
BJ	illumina	total	486025971	1
IMR90	illumina	not properly mapped	10132505	0.0279642
IMR90	illumina	properly mapped to sex chromosomes	17504648	0.0483102
IMR90	illumina	phased as hap1	48677670	0.134343
IMR90	illumina	phased as hap2	50846393	0.140328	0.274671
IMR90	illumina	homozygous	235177643	0.649054
IMR90	illumina	total	362338859	1
